# AP-LASR: Automated Protein Libraries from Ancestral Sequence Reconstruction

**DOI:** 10.1101/2023.10.09.561537

**Authors:** James VanAntwerp, Mehrsa Mardikoraem, Nathaniel Pascual, Daniel Woldring

**Affiliations:** Department of Chemical Engineering and Materials Science, Michigan State University, East Lansing, MI 48824, USA; Institute for Quantitative Health Science and Engineering, Michigan State University, East Lansing, MI 48824, USA

## Abstract

**Background:** Ancestral sequence reconstruction (ASR) provides an informative roadmap of evolutionary protein sequence space that benefits protein design and engineering in pursuit <u>of high stability and diverse functionality</u>. Using statistical and biological knowledge, ASR can determine the most probable ancestor among potential alternative amino acid states. However, the inherent uncertainty of ASR can be further leveraged to determine viable “nearby” ancestors with wide-ranging functionalities by sampling alternative amino acid states.

**Results:** Here we introduce AP-LASR which i) automates ASR and ii) leverages uncertainty in ASR to generate diverse protein sequence libraries that consist of ancestral sequences and near-ancestor sequences. In addition to automating pre-processing tasks (e.g., data cleaning, multiple sequence alignment, and software dependency management), AP-LASR offers several user-definable hyperparameters (e.g., input data size, ancestral probability cut-off, and sequence supplementation) to control the properties of the generated library. AP-LASR features an improved eLnP score (a metric for quantifying reconstructed ancestral sequence confidence) compared to FireProt^ASR^, a well-established ASR workflow, for all four functionally diverse protein families studied. Furthermore, the rigorous statistical analysis undertaken in this study elucidates the influence of hyperparameters on ASR, enabling researchers to refine AP-LASR to their specific research.

**Conclusion:** AP-LASR offers an automated ASR experience that surpasses existing software by including a novel library design feature, powering curated protein libraries for wet-lab evaluation. We demonstrate how computational parameters impact the quality of ASR results, library composition, and the tradeoffs therein. AP-LASR offers a powerful tool for protein engineers to efficiently navigate the vast protein sequence landscape.

Software available at: https://github.com/WoldringLabMSU/AP-LASR
