## Supplementary material for "AP-LASR: Automated Protein Libraries from Ancestral Sequence Reconstruction": Experimental Setup and Results (xlsx): AP LASR Charecterization Experiment Planning and Tracking Copy.xlsx

### Sheet: Planning (FEB)
Submitted Expeiments	Febuary 2022	sbatch Job ID					Median Prediction Confidence					Mean Branch Support (UFBoot)					Mean Branch Support (SHaLRT)					Computational Time					Number of Sequences
Errors			Allowed Final Dataset Size					Allowed Final Dataset Size					Allowed Final Dataset Size					Allowed Final Dataset Size					Allowed Final Dataset Size					Allowed Final Dataset Size
Protein	Database ID	100	200	400	800	1600	100	200	400	800	1600	100	200	400	800	1600	100	200	400	800	1600	100	200	400	800	1600	100	200	400	800	1600
Estrogen Receptor	Q99527-1	45108995	45109065	44945569	45109258	45109373	error	error	99.5	99.5	99.5	error	error	76	79	77	error	error	65	67	65	error	error	5.44	10:35:00
HaloTag	P59336-1	45109376	46131474	44945500	45109379	45109380	error	97.8	97.8	97.8	97.8	error	88	88	89	90	error	79	79	80	80	error	33.35	33.35	41.07	41.37
OATP	Q9NPD5-1	45117137	45117259	44945496	45117411	45117461	error	99	99	99	99	error	95	95	95	95	error	85	85	85	85	error	16.33	5.47	18.04	18.24
Alcohol Dehydrogenase	P08319	44945576	44945577	44945480	44945583	44945615	error	error	error	error	99.7	error	error	error	error	84	error	error	error	error	72	error	error	error	error	38.04
GP2	P03704	45140275	45118376	44945452	45118377	45141176	98.9	98.7	98.7	98.7	98.7	59	50	59	57	57	47	48	49	49	49	2.37	11.21	0.12	0.7	11.15
SASRS-Cov-2 ORF8	P0DTC8			45117121					error					error					error					error
		C	D	E	F	G	C	D	E	F	G	C	D	E	F	G	C	D	E	F	G	C	D	E	F	G	C	D	E	F	G
				Suppliment Cutoff %					Suppliment Cutoff %					Suppliment Cutoff %					Suppliment Cutoff %					Suppliment Cutoff %					Suppliment Cutoff %
Protein	Database ID	65	70	75	80	85	65	70	75	80	85	65	70	75	80	85	65	70	75	80	85	65	70	75	80	85	65	70	75	80	85
Estrogen Receptor	Q99527-1
HaloTag	P59336-1
OATP	Q9NPD5-1
Alcohol Dehydrogenase	P08319
GP2	P03704
SASRS-Cov-2 ORF8	P0DTC8
		C	D	E	F	G	C	D	E	F	G	C	D	E	F	G	C	D	E	F	G	C	D	E	F	G	C	D	E	F	G
				Hamming Distance %					Hamming Distance %					Hamming Distance %					Hamming Distance %					Hamming Distance %					Hamming Distance %
Protein	Database ID	40	45	50	55	60	40	45	50	55	60	40	45	50	55	60	40	45	50	55	60	40	45	50	55	60	40	45	50	55	60
Estrogen Receptor	Q99527-1
HaloTag	P59336-1
OATP	Q9NPD5-1
Alcohol Dehydrogenase	P08319
GP2	P03704
SASRS-Cov-2 ORF8	P0DTC8

### Sheet: Planning (MAY)
Submitted Expeiments	2022-05-01	sbatch Job ID					Median Prediction Confidence					Mean Branch Support (UFBoot)					Mean Branch Support (SHaLRT)					Computational Time					Actual Number of Sequences					Final Similarity Cutoff %
Errors			Prefered Final Dataset Size					Prefered Final Dataset Size					Prefered Final Dataset Size					Prefered Final Dataset Size					Prefered Final Dataset Size					Prefered Final Dataset Size					Prefered Final Dataset Size
Protein	Database ID	100	200	400	800	1600	100	200	400	800	1600	100	200	400	800	1600	100	200	400	800	1600	100	200	400	800	1600	100	200	400	800	1600	100	200	400	800	1600		0.99	1465
Estrogen Receptor	Q99527-1	55308586	55308914	55308915	55308916	55311393	0.9984	0.9907	0.9946	0.9947	0.9947	0.85	0.83	0.79	0.8	0.79	0.78	0.74	0.67	0.66	0.65	0:39	1:56	2:39	1:24	1:30	100	128	218	218	218	0.97	0.98	0.99	0.99	0.99		0.95	1122
Dehaloganase	P59336-1	64780792	64780798	55432297	55311402	64423856	0.9661	0.9655	0.9663	0.9683	0.9652	0.85	0.81	0.84	0.84	0.82	0.78	0.76	0.78	0.77	0.77	33:11	41:13	19:57	38:54	29:43	695	690	694	782	1465	0.81	0.81	0.81	0.85	0.99		0.9	943
OATP	Q9NPD5-1	55311567	55311568	64423774	64423828	55311578	0.9629	0.9678	0.9891	0.989	0.9942	0.92	0.93	0.94	0.95	0.92	0.86	0.87	0.83	0.84	0.8	2:32	2:53	16:35	12:00	9:22	146	186	373	721	1182	0.81	0.85	0.9	0.96	0.99		0.85	790
ADH	P08319	55432801	55432997	55433002	55433033	55433059	0.9734	0.9829	0.9898	0.9948	0.9968	0.85	0.89	0.9	0.87	0.85	0.82	0.83	0.8	0.78	0.71	1:19	2:57	5:43	16:38	25:28	97	178	395	799	1294	0.82	0.87	0.93	0.97	0.99		0.8	664
GP2	P03704	55557845	55557854	55557858	55557871	55557883	0.9913	0.9876	0.9913	0.9913	0.9879	0.57	0.6	0.56	0.58	0.51	0.49	0.48	0.49	0.49	0.49	3:40	1:12	1:18	1:03	1:02	54	54	54	54	54	0.99	0.99	0.99	0.99	0.99
SASRS-Cov-2 ORF8	P0DTC8
		C	D	E	F	G	C	D	E	F	G	C	D	E	F	G	C	D	E	F	G						C	D	E	F	G	C	D	E	F	G
				Suppliment Cutoff %					Suppliment Cutoff %					Suppliment Cutoff %					Suppliment Cutoff %				Suppliment Cutoff %						Suppliment Cutoff %					Suppliment Cutoff %
Protein	Database ID	65	70	75	80	85	65	70	75	80	85	65	70	75	80	85	65	70	75	80	85	65	70	75	80	85	65	70	75	80	85	65	70	75	80	85
Estrogen Receptor	Q99527-1	55619454	55619479	55619484	55619486	55619487	0.9942	0.9942	0.9957	0.995	0.9951	0.77	0.79	0.78	0.81	0.78	0.66	0.66	0.64	0.63	0.64	3:03	4:22	3:04	4:32	4:29	222	228	220	240	271
Dehaloganase	P59336-1	56184021	56184035	56125760	56184061	56125787	0.9816	0.9759	0.9752	0.9786	0.9779	0.89	0.89	0.88	0.86	0.87	0.79	0.81	0.8	0.76	0.77	6:36	11:50	29:54	10:33	32:24	1474	298	360	361	398
OATP	Q9NPD5-1	56311534	56311555	56311569	56291252	56291256	0.9887	0.9889	0.9892	0.994	0.9941	0.94	0.94	0.95	0.9	0.91	0.84	0.84	0.85	0.8	0.8	5:52	5:47	15:53	54:00	61:11	325	333	337	1179	1165
ADH	P08319	56368614	56368653	56397602	56397535	57279226	0.9898	0.9897	0.9889	0.988	0.9859	0.87	0.88	0.87	0.89	0.88	0.79	0.79	0.81	0.8	0.79	3:14	3:41	14:15	11:52	3:00	394	394	387	380	366
GP2	P03704	56397639	57279283	57279284	57279286	57279293	0.9881	0.9915	0.9875	0.9897	0.9871	0.49	0.54	0.49	0.52	0.57	0.48	0.47	0.49	0.5	0.48	00:13	3:08	3:15	3:10	2:58	53	55	54	54	54
SASRS-Cov-2 ORF8	P0DTC8
		C	D	E	F	G	C	D	E	F	G	C	D	E	F	G	C	D	E	F	G	C	D	E	F	G	C	D	E	F	G	C	D	E	F	G
				Hamming Distance %					Hamming Distance %					Hamming Distance %					Hamming Distance %					Hamming Distance %					Hamming Distance %					Hamming Distance %
Protein	Database ID	40	45	50	55	60	40	45	50	55	60	40	45	50	55	60	40	45	50	55	60	40	45	50	55	60	40	45	50	55	60	40	45	50	55	60
Estrogen Receptor	Q99527-1	57713389	57713422	57824358	57713427	57713428	99.65	99.65	99.59	99.64	99.64	78	77	76	77	81	65	64	64	64	66	03:55:00	03:38:00	02:04:00	03:28:00	04:05:00	265	265	222	265	265
Dehaloganase	P59336-1	60006501	58960783	60232358	58960926, 60006605	58960985		98.14		98.15	98.01		89		89	91		79		79	78		3 days, 14:13:00		4 days, 4:13:00	37:09		1534		1534	475
OATP	Q9NPD5-1	60609628
Alcohol Dehydrogenase	P08319	60609670
GP2	P03704
SASRS-Cov-2 ORF8	P0DTC8
Protein	No Supplimentation Control Run ID	Mean Ancestral Prediction Confidence	Mean Branch Support (UFBoot)	Mean Branch Support (SHaLRT)	Computational Time	Final Number of Sequences
Estrogen Receptor	64668162	0.9957	0.79	0.65	02:39:00	217
Dehaloganase	64710990	0.9739	0.89	0.81	06:08:00	216
OATP	64668207	0.989	0.95	0.85	02:48:00	192
Alcohol Dehydrogenase	64710924	0.9911	0.88	0.78	09:10:00	448
GP2	64711074	0.9904	0.57	0.53	00:08:00	54																													Add control group with no supplimentation
SASRS-Cov-2 ORF8																																			Show how library size changes with cutoff
200 sequecnes				Suppliment Cutoff %					Suppliment Cutoff %					Suppliment Cutoff %					Suppliment Cutoff %				Suppliment Cutoff %						Suppliment Cutoff %					Suppliment Cutoff %
Protein	Database ID	65	70	75	80	85	65	70	75	80	85	65	70	75	80	85	65	70	75	80	85	65	70	75	80	85	65	70	75	80	85	65	70	75	80	85
OATP	Q9NPD5-1	65984582	65984601	66041984	66042009	66042039
Alcohol Dehydrogenase	P08319	65984746	65984755	66107685	66107712	66107713
