## Supplementary material for "AP-LASR: Automated Protein Libraries from Ancestral Sequence Reconstruction": Experimental Setup and Results (xlsx): AP LASR Charecterization_Results_Summary copy.xlsx

### Sheet: AutoASR_Charecterization_Result
Directory	Sequence	Final Dataset Size Cutoff	Actual Final Dataset Size	Final Supplimentation Cutoff	Mean ASR Confidence	Mean UFB Confidence	MeanSHaLRT Confidnece	Final Dataset Similarity (CD-Hit)	Cho-2 Test Failures	% Gaps in Final Alignment	Mean Hamming Distance	Median Hamming Distance
AD_Control	P08319	400	448	0	99.1065	88.2483	78.3459	0.94	0	0.1773	38.7093	51
C16	P08319	400	394	0.65	98.9759	87.1414	78.9346	0.93	0	0.1564	37.1234	52
C41	P08319	200	446	0.65	99.0675	87.1497	78.5903	0.94	0	0.1951	40.188	50
C7	P08319	100	97	0.7	97.3322	84.8478	81.9109	0.82	0	0.1481	37.0433	53
D16	P08319	400	394	0.7	98.9711	88.2211	79.6035	0.93	0	0.1564	37.1234	52
D41	P08319	200	197	0.7	98.2848	86.4062	82.1599	0.88	0	0.1669	38.477	50
D7	P08319	200	178	0.7	98.2912	88.7688	82.714	0.87	0	0.1614	38.1593	53
E16	P08319	400	387	0.75	98.8865	87.0812	81.2718	0.92	1	0.1707	38.6452	49
E41	P08319	200	185	0.75	98.4154	87.2667	82.2935	0.89	1	0.1361	36.0535	52
E7	P08319	400	395	0.7	98.9752	90.3487	80.2008	0.93	0	0.1564	37.1236	52
F16	P08319	400	380	0.8	98.7991	89.128	79.9733	0.91	0	0.1885	40.0158	50
F41	P08319	200	175	0.8	98.5834	89.5176	81.2343	0.91	1	0.1017	41.5095	54
F7	P08319	800	799	0.7	99.4754	87.1008	77.9835	0.97	0	0.2166	41.612	53
G16	P08319	400	366	0.85	98.5924	88.3906	78.8329	0.89	1	0.1774	39.4033	52
G41	P08319	200	179	0.85	97.8449	89.1437	82.0903	0.83	1	0.164	38.3448	53
G7	P08319	1600	1294	0.7	99.6758	84.5769	71.2628	0.99	0	0.2019	37.9938	13
C14	P59336-1	1600	1474	0.65	98.1546	88.6328	79.2771	0.99	149	0.312	46.2509	11
C5	P59336-1	100	170	0.7	95.9929	86.4303	78.2355	0.81	102	0.3065	33.2988	22
D14	P59336-1	1600	298	0.7	97.5925	88.911	80.6449	0.99	39	0.1038	42.5457	11
D5	P59336-1	200	198	0.7	95.96	82.6632	77.4277	0.81	95	0.2997	33.2565	22
E14	P59336-1	1600	360	0.75	97.5162	87.7803	79.7615	0.99	46	0.1158	44.1205	11
E5	P59336-1	400	694	0.7	96.6292	84.3208	77.5404	0.81	102	0.3198	39.4229	51
F14	P59336-1	1600	361	0.8	97.858	85.8736	76.4731	0.99	46	0.1158	42.5519	11
F5	P59336-1	800	782	0.7	96.8364	83.6757	76.9177	0.85	109	0.2982	37.638	44
G14	P59336-1	1600	398	0.85	97.7849	86.8041	77.2426	0.99	43	0.1256	43.3766	11
G5	P59336-1	1600	1465	0.7	98.1745	87.7622	78.6061	0.99	149	0.2987	46.3931	11
HT_Control	P59336-1	1600	216	0	97.3681	88.5286	80.529	0.99	13	0.0914	41.2892	11
C13	Q99527-1	1600	222	0.65	99.4163	77.1296	66.062	0.99	4	0.1517	30.1406	13
C4	Q99527-1	100	100	0.7	98.8194	84.5684	77.6804	0.97	0	0.1298	40.7658	53
D13	Q99527-1	1600	228	0.7	99.4174	78.7793	66.2123	0.99	3	0.1586	30.6376	13
D4	Q99527-1	200	128	0.7	99.0586	82.7154	73.6392	0.98	0	0.1293	40.6194	53
E13	Q99527-1	1600	220	0.75	99.5645	78.2056	64.3873	0.99	3	0.1192	28.8695	13
E4	Q99527-1	400	218	0.7	99.4574	78.9953	66.9085	0.99	3	0.1329	29.7351	13
ER_Control	Q99527-1	800	217	0	99.566	79.2464	64.7812	0.99	3	0.1209	28.897	13
F13	Q99527-1	1600	240	0.8	99.4909	80.6026	63.8097	0.99	3	0.1501	29.4743	13
F4	Q99527-1	800	218	0.7	99.4601	79.7972	66.3575	0.99	3	0.1329	29.7351	13
G13	Q99527-1	1600	271	0.85	99.5066	78.2008	64.5798	0.99	4	0.1741	31.0117	13
G4	Q99527-1	1600	218	0.7	99.4637	79.2453	65.2398	0.99	3	0.1329	29.7351	13
C15	Q9NPD5-1	1600	325	0.65	98.8606	93.5406	83.9753	0.99	2	0.1795	89.9078	13
C40	Q9NPD5-1	200	192	0.65	96.8528	95.5241	84.9025	0.84	1	0.2562	42.5772	54
C6	Q9NPD5-1	100	146	0.7	96.2708	91.6667	85.8309	0.81	2	0.2388	46.3151	55
D15	Q9NPD5-1	1600	333	0.7	98.8868	93.875	84.2295	0.99	2	0.1813	89.5384	13
D40	Q9NPD5-1	200	190	0.7	96.8395	94.4378	85.3213	0.84	1	0.2709	44.1388	54
D6	Q9NPD5-1	200	186	0.7	96.8598	93.4199	86.9975	0.85	1	0.2368	46.1414	55
E15	Q9NPD5-1	400	337	0.75	98.9088	94.7831	84.939	0.99	2	0.1812	89.4617	13
E40	Q9NPD5-1	200	198	0.75	96.9655	92.9171	82.6424	0.84	1	0.2534	47.6072	55
E6	Q9NPD5-1	400	373	0.7	98.2562	93.231	83.8323	0.9	6	0.3225	43.5298	51
F15	Q9NPD5-1	1600	1179	0.8	99.4038	89.902	79.5668	0.99	11	0.3579	90.7601	13
F40	Q9NPD5-1	200	193	0.8	96.5916	92.5213	84.0001	0.83	2	0.2399	46.4879	55
F6	Q9NPD5-1	800	721	0.7	99.0223	91.0615	81.2893	0.96	10	0.341	44.9914	51
G15	Q9NPD5-1	1600	1165	0.85	99.4075	91.4621	79.7282	0.99	11	0.36	90.8064	13
G40	Q9NPD5-1	200	194	0.85	96.6123	92.7884	83.5803	0.83	1	0.2443	46.8318	55
G6	Q9NPD5-1	1600	1182	0.7	99.4235	91.9694	79.6854	0.99	10	0.373	90.2649	13
OATP_Control	Q9NPD5-1	1600	192	0	98.8854	95.3925	84.5511	0.93	0	0.1217	70.5099	13
C17	P03704	200	53	0.65	99.0163	49.9787	48.4528	0.99	0	0.0665	12.6435	9
C8	P03704	100	54	0.7	99.0943	58.8125	51.0327	0.99	0	0.0755	12.6357	9
D17	P03704	1600	55	0.7	99.1196	54.5102	49.13	0.99	0	0.0747	12.5658	9
D8	P03704	200	54	0.7	98.715	59.9167	48.0417	0.99	0	0.0755	12.6357	9
E17	P03704	1600	54	0.75	98.7041	51.125	51.2698	0.99	0	0.073	12.621	9
E8	P03704	400	54	0.7	99.0969	56.1042	51.2092	0.99	0	0.0755	12.6357	9
F17	P03704	1600	54	0.8	98.9314	54.1667	51.9375	0.99	0	0.0604	12.5929	9
F8	P03704	800	54	0.7	99.1002	57.7708	48.8088	0.99	0	0.0755	12.6357	9
G17	P03704	1600	54	0.85	98.6578	57.0208	49.8979	0.99	0	0.0598	12.5983	9
G8	P03704	1600	54	0.7	98.7451	53.0625	50.7146	0.99	0	0.0755	12.6357	9
GP2_Control	P03704	200	54	0	99.0005	58.3958	55.5979	0.99	0	0.0658	12.6661	9
